# Genomic Diversity and Antimicrobial Resistance of *Vibrio cholerae* Isolates from Africa: A PulseNet Africa Initiative Using Nanopore Sequencing to Enhance Genomic Surveillance

**DOI:** 10.1101/2024.12.17.628868

**Authors:** Ebenezer Foster-Nyarko, Shola Able-Thomas, Nana Eghele Adade, Rexford Adade, Jean Claude Blessa Anne, Loretta Antwi, Yaya Bah, Gifty Boateng, Heather Carleton, David Chaima, Roma Chilengi, Kalpy Julien Coulibaly, Firehiwot Abera Derra, Dwayne Didon, Cheelo Dimuna, Mireille Dosso, Momodou M. Drammeh, Sana Ferjani, Kathryn E. Holt, Rohey Jatta, John Bosco Kalule, Abdoulie Kanteh, Hortense Faye Kette, Dam Khan, N’da Kouame Nazaire Kouadio, Christine Lee, Hamakwa Mantina, Gillan Mulenga, John Mwaba, Fatou Nyang, Godfred Owusu-Okyere, Jessica Rowland, Aissatou Seck, Abdul Karim Sesay, Anthony Smith, Peyton Smith, Djifahamaï Soma, Nomsa Tau, Pierrette Landrie Simo Tchuinte, Peggy-Estelle Maguiagueu Tientcheu, Chalwe Sokoni, Sabine N’dri Vakou, Delfino Vubil, PulseNet Africa

## Abstract

**Objectives:** *Vibrio cholerae* remains a significant public health threat in Africa, with antimicrobial resistance (AMR) complicating treatment. This study leverages whole-genome sequencing (WGS) of *V. cholerae* isolates from Côte d’Ivoire, Ghana, Zambia and South Africa to assess genomic diversity, AMR profiles, and virulence, demonstrating the utility of WGS for enhanced surveillance within the PulseNet Africa network.

**Methods:** We analysed *Vibrio* isolates from clinical and environmental sources (2010–2024) using Oxford Nanopore sequencing and hybracter assembly. Phylogenetic analysis, multilocus sequence typing (MLST), virulence and AMR gene detection were performed using Terra, Pathogenwatch, and Cloud Infrastructure for Microbial Bioinformatics (CLMB) platforms, with comparisons against 88 global reference genomes for broader genomic context.

**Results:** Of 79 high-quality assemblies, 67 were confirmed as *V. cholerae*, with serogroup O1 accounting for the majority (43/67, 67%). ST69 accounted for 60% (40/67) of isolates, with eight sequence types identified overall. Thirty-seven isolates formed novel sub-clades within AFR12 and AFR15 O1 lineages, suggesting local clonal expansions. AMR gene analysis revealed high resistance to trimethoprim (96%) and quinolones (83%), while resistance to azithromycin, rifampicin, and tetracycline remained low (≤7%). A significant proportion of the serogroup O1 isolates (41/43, 95%) harboured resistance genes in at least three antibiotic classes.

**Conclusions:** This study highlights significant genetic diversity and AMR prevalence in African *V. cholerae* isolates, with expanding AFR12 and AFR15 clades in the region. The widespread resistance to trimethoprim and quinolones raises concerns for treatment efficacy, although azithromycin and tetracycline remain viable options. WGS enables precise identification of species and genotyping, reinforcing PulseNet Africa’s pivotal role in advancing genomic surveillance and enabling timely public health responses to cholera outbreaks.

**Data summary:** All supporting data and protocols have been provided within the article or as supplementary data files. The ONT reads have been deposited under BioProject accession PRJNA1192988, while the high-quality *Vibrio* spp. assemblies have been shared via figshare (Foster-Nyarko, Ebenezer (2024). Genomic Diversity and Antimicrobial Resistance of Vibrio spp. Isolates from Africa: A PulseNet Africa Initiative Using Nanopore Sequencing to Enhance Genomic Surveillance. figshare. Dataset. https://doi.org/10.6084/m9.figshare.27941376.v1). Individual accession numbers for these reads and Biosample IDs are provided in **File S2,** available with the online version of this article. The accession numbers for the 88 reference genome assemblies included in our analysis are also provided in **File S3**.

**Impact statement:** Cholera remains a significant public health challenge in Africa, disproportionately affecting the region due to the ongoing transmission of *Vibrio cholerae* O1 and the emergence of antimicrobial resistance (AMR). This study demonstrates the utility of Oxford Nanopore Technology (ONT) sequencing in providing high-resolution insights into the genomic diversity, transmission dynamics, and AMR profiles of *V. cholerae* isolates across Africa. By generating and analysing whole-genome sequences, we identified novel sublineages, high prevalence rates of AMR genes, and virulence traits critical to cholera pathogenesis. These findings contribute to a deeper understanding of the epidemiology and evolution of *V. cholerae* in Africa, informing targeted intervention strategies.

Furthermore, the study highlights the growing threat posed by AMR among *V. cholerae* isolates, including resistance to key therapeutic antibiotics, such as quinolones and trimethoprim, which could undermine current treatment protocols. Despite this, the absence of resistance to azithromycin and rifampicin among the O1 isolates suggests these drugs may remain viable treatment options, offering a critical avenue for preserving treatment efficacy.

This research also underscores the importance of sustained genomic surveillance, capacity building, and regional collaboration to mitigate the public health impact of cholera and other foodborne pathogens. By leveraging WGS technologies and training initiatives, such as the PulseNet Africa genomics workshop, this study provides a framework for strengthening regional capacities to detect, monitor, and respond to cholera outbreaks and the spread of AMR. These efforts align with the African Union and Africa CDC’s strategic priorities on health security and AMR, contributing to improved public health systems and cholera control across the continent.
