## Supplementary material for "Genomic Diversity and Antimicrobial Resistance of *Vibrio cholerae* Isolates from Africa: A PulseNet Africa Initiative Using Nanopore Sequencing to Enhance Genomic Surveillance": File S3

### Sheet: Sheet1
isolate_id	year	continent	country	wave	transmission event	accession	ref	status
16244_7_16	1970	Africa	Guinea	1	AFR1	ERR976467	Weill et al. Science 2017	Published genomes
16244_6_90	1972	Africa	Morocco	1	AFR1	ERR976447	Weill et al. Science 2017	Published genomes
CNRVC150228_CACGAT_L001	1973	Africa	Tunisia	1	AFR1	ERR1879436	Weill et al. Science 2017	Published genomes
16244_6_54	1984	Africa	Cote d'Ivoire	1	AFR1	ERR976411	Weill et al. Science 2017	Published genomes
ERR3039961	2017	Africa	Tanzania	3	AFR10	ERS3013718	Hounmanou et al. PLoS NTD 2019	Published genomes
ERR3039943	2017	Africa	Tanzania	3	AFR10	ERS3013700	Hounmanou et al. Front. microbiol 2019	Published genomes
ERR3077565	2017	Africa	Tanzania	3	AFR10	ERS3035914	Hounmanou et al. Front. microbiol 2019	Published genomes
ERR3039945	2017	Africa	Tanzania	3	AFR10	ERS3013702	Hounmanou et al. Front. microbiol 2019	Published genomes
0014_L008_R1	2002	Africa	Mozambique	3	AFR11	ERS1938051	Garrine et al. PLoS NTD 2017	Published genomes
0034_L008_R1	2002	Africa	Mozambique	3	AFR11	ERS1938058	Garrine et al. PLoS NTD 2017	Published genomes
152_L008_R1	2003	Africa	Mozambique	3	AFR11	ERS1938085	Garrine et al. PLoS NTD 2017	Published genomes
121_L008_R1	2003	Africa	Mozambique	3	AFR11	ERS1938079	Garrine et al. PLoS NTD 2017	Published genomes
12971_4_67	2010	Africa	Togo	3	AFR12	ERR572580	Weill et al. Science 2017	Published genomes
12971_7_77	2010	Africa	Togo	3	AFR12	ERR572839	Weill et al. Science 2017	Published genomes
12971_4_72	2011	Africa	Togo	3	AFR12	ERR572585	Weill et al. Science 2017	Published genomes
12971_4_77	2012	Africa	Togo	3	AFR12	ERR572590	Weill et al. Science 2017	Published genomes
ERR3039952	2015	Africa	Tanzania	3	AFR13	ERS3013709	Hounmanou et al. PLoS NTD 2019	Published genomes
ERR3039948	2017	Africa	Tanzania	3	AFR13	ERS3013705	Hounmanou et al. Front. microbiol 2019	Published genomes
ERR3039951	2017	Africa	Tanzania	3	AFR13	ERS3013708	Hounmanou et al. PLoS NTD 2019	Published genomes
ERR3039955	2017	Africa	Tanzania	3	AFR13	ERS3013712	Hounmanou et al. PLoS NTD 2019	Published genomes
1491/18	2018	Africa	Algeria	3	AFR14	ERR7135494	Benamrouche et al 2022	Published genomes
1523/18	2018	Africa	Algeria	3	AFR14	ERR7135495	Benamrouche et al 2022	Published genomes
468/18	2018	Africa	Algeria	3	AFR14	ERR7135497	Benamrouche et al 2022	Published genomes
473/18	2018	Africa	Algeria	3	AFR14	ERR7135498	Benamrouche et al 2022	Published genomes
LD04967541	2023	Africa	South Africa	3	AFR15	ERR11219415	Smith et al., 2023	Published genomes
IK04586933	2023	Africa	South Africa	3	AFR15	ERR11219414	Smith et al., 2023	Published genomes
YA00444950	2023	Africa	South Africa	3	AFR15	ERR11219416	Smith et al., 2023	Published genomes
LD04947912	2023	Africa	Malawi	3	AFR15	ERR11219417	Smith et al., 2023	Published genomes
YA00436893	2023	Africa	Malawi	3	AFR15	ERR11219418	Smith et al., 2023	Published genomes
KEN-2009-097	2009	Africa	Kenya	3	AFR16	SAMN40623143	Xiao et al. 2024	Published genomes
TZA-2015-005	2015	Africa	Tanzania	3	AFR16	SAMN40623245	Xiao et al. 2024	Published genomes
TZA-2018-052	2018	Africa	Tanzania	3	AFR16	SAMN40623230	Xiao et al. 2024	Published genomes
KEN-2009-001	2009	Africa	Kenya	3	AFR17	SAMN40623193	Xiao et al. 2024	Published genomes
KEN-2009-128	2009	Africa	Kenya	3	AFR17	SAMN40623170	Xiao et al. 2024	Published genomes
KEN-2009-017	2009	Africa	Kenya	3	AFR17	SAMN40623181	Xiao et al. 2024	Published genomes
16244_7_46	1991	America	Bolivia	1	AFR2	ERR976497	Domman et al. Science 2017	Published genomes
16244_7_45	1992	America	Bolivia	1	AFR2	ERR976496	Domman et al. Science 2017	Published genomes
16244_7_43	1992	America	Bolivia	1	AFR2	ERR976494	Domman et al. Science 2017	Published genomes
16244_7_44	1992	America	Bolivia	1	AFR2	ERR976495	Domman et al. Science 2017	Published genomes
16244_6_42	1970	Africa	Ethiopia	3	AFR3	ERR976399	Weill et al. Science 2017	Published genomes
16244_7_12	1970	Africa	Ethiopia	3	AFR3	ERR976463	Weill et al. Science 2017	Published genomes
16244_7_27	1985	Africa	Djibouti	3	AFR4	ERR976478	Weill et al. Science 2017	Published genomes
16244_7_31	1985	Africa	Djibouti	3	AFR4	ERR976482	Weill et al. Science 2017	Published genomes
CNRVC150234_CATTTT_L001	1985	Africa	Somalia	3	AFR4	ERR1879536	Weill et al. Science 2017	Published genomes
CNRVC150218_GTTTCG_L001	1985	Africa	Ethiopia	3	AFR4	ERR1879392	Weill et al. Science 2017	Published genomes
16244_7_89	1994	Africa	Democratic Republic of the Congo	1	AFR5	ERR976540	Weill et al. Science 2017	Published genomes
16244_8_2	1997	Africa	Democratic Republic of the Congo	1	AFR5	ERR976548	Weill et al. Science 2017	Published genomes
16244_8_4	1997	Africa	Democratic Republic of the Congo	1	AFR5	ERR976550	Weill et al. Science 2017	Published genomes
16356_8_79	1997	Africa	Democratic Republic of the Congo	1	AFR5	ERR998734	Weill et al. Science 2017	Published genomes
16244_8_37	1999	Africa	Somalia	2	AFR6	ERR976583	Weill et al. Science 2017	Published genomes
CNRVC010046_CTTGTA_L001	2000	Africa	Djibouti	2	AFR6	ERR1877649	Weill et al. Science 2017	Published genomes
CNRVC010048	2000	Africa	Djibouti	2	AFR6	ERR1877938	Weill et al. Science 2017	Published genomes
CNRVC030391	2003	Africa	Somalia	2	AFR6	ERR1878094	Weill et al. Science 2017	Published genomes
16244_6_55	1986	Africa	Algeria	2	AFR7	ERR976412	Weill et al. Science 2017	Published genomes
16244_6_52	1986	Africa	Algeria	2	AFR7	ERR976409	Weill et al. Science 2017	Published genomes
16244_6_38	1987	Africa	Algeria	2	AFR7	ERR976395	Weill et al. Science 2017	Published genomes
16244_7_25	1990	Africa	Algeria	2	AFR7	ERR976476	Weill et al. Science 2017	Published genomes
16244_8_39	1999	Africa	Mozambique	2	AFR8	ERR976585	Weill et al. Science 2017	Published genomes
6437_7_20	2004	Africa	Mozambique	2	AFR8	ERR044797	Weill et al. Science 2017	Published genomes
5174_6_10	2005	Africa	Mozambique	2	AFR8	ERR025367	Mutreja et al. Nature 2011	Published genomes
5174_7_1	2005	Africa	Mozambique	2	AFR8	ERR025377	Mutreja et al. Nature 2011	Published genomes
CNRVC020062	2002	Africa	Liberia	3	AFR9	ERR1877954	Weill et al. Science 2017	Published genomes
CNRVC020393	2002	Africa	Liberia	3	AFR9	ERR1878088	Weill et al. Science 2017	Published genomes
CNRVC080496	2006	Africa	Cote d'Ivoire	3	AFR9	ERR1878571	Weill et al. Science 2017	Published genomes
10868_2_85	2012	Africa	Guinea	3	AFR9	ERR386704	Weill et al. Science 2017	Published genomes
4056_8#10	2007	Africa	Djibouti	3	T10	SAMEA889267	Mutreja et al. Nature 2011	Published genomes
4056_8#12	2007	Africa	Djibouti	3	T10	SAMEA889212	Mutreja et al. Nature 2011	Published genomes
Zim-12	2009	Africa	Zimbabwe	3	T11	SRR227311	Katz et al. Mbio 2013	Published genomes
ERR044798	2009	Africa	Zimbabwe	3	T11	ERR044798	Weill et al. Science 2017	Published genomes
ERR1878578	2009	Africa	Nigeria	3	T12	ERR1878578	Weill et al. Science 2017	Published genomes
ERR1878579	2009	Africa	Nigeria	3	T12	ERR1878579	Weill et al. Science 2017	Published genomes
ERR976400	1970	Africa	Cameroon	1	T1	ERR976400	Weill et al. Science 2017	Published genomes
ERR976401	1971	Africa	Chad	1	T1	ERR976401	Weill et al. Science 2017	Published genomes
ERR976488	1991	America	Bolivia	1	T2	ERR976488	Domman et al. Science 2017	Published genomes
ERR976489	1991	America	Brazil	1	T2	ERR976489	Domman et al. Science 2017	Published genomes
ERR976399	1970	Africa	Ethiopia	3	T3	ERR976399	Weill et al. Science 2017	Published genomes
ERR976463	1970	Africa	Ethiopia	3	T3	ERR976463	Weill et al. Science 2017	Published genomes
ERR976478	1985	Africa	Djibouti	3	T4	ERR976478	Weill et al. Science 2017	Published genomes
ERR976482	1985	Africa	Djibouti	3	T4	ERR976482	Weill et al. Science 2017	Published genomes
ERR976484	1988	Africa	Democratic Republic of the Congo	1	T5	ERR976484	Weill et al. Science 2017	Published genomes
ERR976487	1985	Africa	Democratic Republic of the Congo	1	T5	ERR976487	Weill et al. Science 2017	Published genomes
ERR976549	1997	Africa	Djibouti	2	T6	ERR976549	Weill et al. Science 2017	Published genomes
ERR976565	1997	Africa	Djibouti	2	T6	ERR976565	Weill et al. Science 2017	Published genomes
ERR976568	1998	Africa	Cameroon	2	T7	ERR976568	Weill et al. Science 2017	Published genomes
ERR976570	1998	Africa	Cameroon	2	T7	ERR976570	Weill et al. Science 2017	Published genomes
ERR976585	1999	Africa	Mozambique	2	T8	ERR976585	Weill et al. Science 2017	Published genomes
ERR976586	1999	Africa	Mozambique	2	T8	ERR976586	Weill et al. Science 2017	Published genomes
ERR976554	1997	Africa	Cameroon	3	T9	ERR97655	Weill et al. Science 2017	Published genomes
ERR976555	1997	Africa	Cameroon	3	T9	ERR976555	Weill et al. Science 2017	Published genomes
