## Supplementary material for "Genomic Diversity and Antimicrobial Resistance of *Vibrio cholerae* Isolates from Africa: A PulseNet Africa Initiative Using Nanopore Sequencing to Enhance Genomic Surveillance": File S5

### Sheet: File_S5_prevalence_of_virulence
name	ace	acfA	acfB	acfC	acfD	chxA	ctxA	ctxB	hapA	hlyA	makA	nanH	ompU	rpoS	stn	tagA	toxR	vasX	zot	TCP cluster	Lux Operon	RTX Toxin Operon	MSHA Pilus
O1_isolates
30-14	Present	Present	Present	Incomplete	Present	Not found	Present	Present	Present	Present	Present	Present	Present	Present	Not found	Incomplete	Present	Present	Present	Present	Present	Present	Present
13-10	Present	Present	Present	Incomplete	Present	Not found	Present	Present	Present	Present	Present	Present	Present	Present	Not found	Incomplete	Present	Present	Present	Present	Present	Present	Present
ZA6	Present	Present	Present	Incomplete	Present	Not found	Present	Present	Present	Present	Present	Present	Present	Present	Not found	Present	Present	Present	Present	Present	Present	Incomplete	Present
ZA23	Present	Present	Present	Incomplete	Present	Not found	Present	Present	Present	Present	Present	Present	Present	Present	Not found	Present	Present	Present	Present	Present	Present	Incomplete	Present
C350-14	Present	Present	Present	Incomplete	Present	Not found	Present	Present	Present	Present	Present	Present	Present	Present	Not found	Incomplete	Present	Present	Present	Present	Present	Present	Present
ZA10	Present	Present	Present	Incomplete	Present	Not found	Present	Present	Present	Present	Present	Present	Present	Present	Not found	Present	Present	Present	Present	Present	Present	Incomplete	Present
ZA17	Present	Incomplete	Present	Incomplete	Incomplete	Not found	Present	Present	Present	Present	Present	Present	Present	Present	Not found	Present	Present	Present	Present	Present	Present	Incomplete	Present
ZA1	Present	Present	Present	Incomplete	Present	Not found	Present	Present	Present	Present	Present	Present	Present	Present	Not found	Present	Present	Present	Present	Present	Present	Incomplete	Present
CIV49	Present	Present	Present	Incomplete	Present	Not found	Present	Present	Present	Present	Present	Present	Present	Present	Not found	Present	Present	Present	Present	Present	Present	Incomplete	Present
CIV52	Not found	Present	Present	Incomplete	Present	Not found	Not found	Not found	Present	Present	Present	Present	Present	Present	Not found	Present	Present	Present	Not found	Present	Present	Incomplete	Present
C3019-14	Present	Present	Present	Incomplete	Present	Not found	Present	Present	Present	Present	Present	Present	Present	Present	Not found	Incomplete	Present	Present	Present	Present	Present	Present	Present
ZA11	Present	Present	Present	Incomplete	Present	Not found	Present	Present	Present	Present	Present	Present	Present	Present	Not found	Present	Present	Present	Present	Present	Present	Incomplete	Present
490-12	Present	Present	Present	Incomplete	Present	Not found	Present	Present	Present	Present	Present	Present	Present	Present	Not found	Incomplete	Present	Present	Present	Present	Present	Present	Present
CIV51	Not found	Present	Present	Incomplete	Present	Not found	Not found	Not found	Present	Present	Present	Present	Present	Present	Not found	Present	Present	Present	Not found	Present	Present	Present	Present
ZA13	Present	Present	Present	Incomplete	Present	Not found	Present	Present	Present	Present	Present	Present	Present	Present	Not found	Present	Present	Present	Present	Incomplete	Present	Incomplete	Present
114-14	Present	Present	Present	Incomplete	Present	Not found	Present	Present	Present	Present	Present	Present	Present	Present	Not found	Incomplete	Present	Present	Present	Present	Present	Present	Present
483-12	Present	Present	Present	Incomplete	Present	Not found	Present	Present	Present	Present	Present	Present	Present	Present	Not found	Incomplete	Present	Present	Present	Present	Present	Present	Present
CIV58	Present	Present	Present	Incomplete	Present	Not found	Present	Present	Present	Present	Present	Present	Present	Present	Not found	Present	Present	Present	Present	Present	Present	Incomplete	Present
134-14	Present	Present	Present	Incomplete	Present	Not found	Present	Present	Present	Present	Present	Present	Present	Present	Not found	Incomplete	Present	Present	Present	Present	Present	Present	Present
C042-15	Present	Present	Present	Incomplete	Present	Not found	Present	Present	Present	Present	Present	Present	Present	Present	Not found	Present	Present	Present	Present	Present	Present	Incomplete	Present
491-12	Present	Present	Present	Incomplete	Present	Not found	Present	Present	Present	Present	Present	Present	Present	Present	Not found	Incomplete	Present	Present	Present	Present	Present	Incomplete	Present
17-14	Present	Present	Present	Present	Incomplete	Not found	Present	Present	Present	Present	Present	Present	Present	Present	Not found	Present	Present	Present	Present	Present	Present	Present	Present
131-14	Present	Present	Present	Incomplete	Present	Not found	Present	Present	Present	Present	Present	Present	Present	Present	Not found	Incomplete	Present	Present	Present	Present	Present	Present	Present
C520-14	Present	Present	Present	Incomplete	Present	Not found	Present	Present	Present	Present	Present	Present	Present	Present	Not found	Incomplete	Present	Present	Present	Present	Present	Present	Present
C413-14	Present	Present	Present	Present	Incomplete	Not found	Present	Present	Present	Present	Present	Present	Present	Present	Not found	Present	Present	Present	Present	Present	Present	Present	Present
CIV56	Present	Present	Present	Incomplete	Present	Not found	Present	Present	Present	Present	Present	Present	Present	Present	Not found	Present	Present	Present	Present	Incomplete	Present	Incomplete	Present
ZA2	Present	Present	Present	Incomplete	Present	Not found	Present	Present	Present	Present	Present	Present	Present	Present	Not found	Present	Present	Present	Present	Present	Present	Incomplete	Present
204-14	Present	Present	Present	Incomplete	Present	Not found	Present	Present	Present	Present	Present	Present	Present	Present	Not found	Incomplete	Present	Present	Present	Present	Present	Present	Present
ZA21	Present	Present	Present	Incomplete	Present	Not found	Present	Present	Present	Present	Present	Present	Present	Present	Not found	Present	Present	Present	Present	Incomplete	Present	Incomplete	Present
312-14	Present	Present	Present	Incomplete	Present	Not found	Present	Present	Present	Present	Present	Present	Present	Present	Not found	Incomplete	Present	Present	Present	Present	Present	Present	Present
ZA3	Present	Present	Present	Incomplete	Present	Not found	Present	Present	Present	Present	Present	Present	Present	Present	Not found	Present	Present	Present	Present	Present	Present	Incomplete	Present
ZA29	Present	Present	Present	Incomplete	Present	Not found	Present	Present	Present	Present	Present	Present	Present	Present	Not found	Present	Present	Present	Present	Present	Present	Incomplete	Present
CIV57	Not found	Present	Present	Present	Present	Not found	Not found	Not found	Present	Present	Present	Present	Present	Incomplete	Not found	Present	Present	Present	Not found	Incomplete	Present	Present	Incomplete
160-14	Present	Present	Present	Incomplete	Present	Not found	Present	Present	Present	Present	Present	Present	Present	Present	Not found	Incomplete	Present	Present	Present	Present	Present	Present	Present
CIV46	Present	Present	Present	Incomplete	Present	Not found	Present	Present	Present	Present	Present	Present	Present	Present	Not found	Present	Present	Present	Present	Present	Present	Incomplete	Present
ZA16	Present	Present	Present	Incomplete	Present	Not found	Present	Present	Present	Present	Present	Present	Present	Present	Not found	Present	Present	Present	Present	Present	Present	Incomplete	Present
ZA5	Present	Present	Present	Incomplete	Present	Not found	Present	Present	Present	Present	Present	Present	Present	Present	Not found	Present	Present	Present	Present	Present	Present	Incomplete	Present
ZA8	Present	Present	Present	Incomplete	Present	Not found	Present	Present	Present	Present	Present	Present	Present	Present	Not found	Present	Present	Present	Present	Present	Present	Incomplete	Present
307-12	Present	Present	Present	Incomplete	Present	Not found	Present	Present	Present	Present	Present	Present	Present	Present	Not found	Incomplete	Present	Present	Present	Present	Present	Present	Present
ZA7	Present	Present	Present	Incomplete	Present	Not found	Present	Present	Present	Present	Present	Present	Present	Present	Not found	Present	Present	Present	Present	Present	Present	Incomplete	Present
SA1	Present	Present	Present	Present	Present	Not found	Present	Present	Present	Present	Present	Present	Present	Present	Not found	Present	Present	Present	Present	Present	Present	Present	Present
SA2	Present	Present	Present	Present	Present	Not found	Present	Present	Present	Present	Present	Present	Present	Present	Not found	Present	Present	Present	Present	Present	Present	Present	Present
SA7	Present	Present	Present	Present	Present	Not found	Present	Present	Present	Present	Present	Present	Present	Present	Not found	Present	Present	Present	Present	Present	Present	Present	Present
non-O1 isolates																						Present	Incomplete
CIV6	Not found	Not found	Not found	Not found	Not found	Not found	Not found	Not found	Present	Present	Not found	Present	Incomplete	Present	Not found	Not found	Present	Not found	Not found	Not found	Present	Present	Incomplete
CIV50	Not found	Not found	Not found	Not found	Not found	Not found	Not found	Not found	Present	Present	Not found	Present	Incomplete	Present	Not found	Not found	Present	Incomplete	Not found	Not found	Present	Incomplete	Incomplete
CIV28	Not found	Not found	Not found	Not found	Not found	Not found	Not found	Not found	Present	Present	Incomplete	Present	Incomplete	Present	Not found	Not found	Present	Incomplete	Not found	Not found	Incomplete	Incomplete	Incomplete
CIV3	Not found	Not found	Not found	Not found	Not found	Not found	Not found	Not found	Present	Present	Incomplete	Incomplete	Incomplete	Present	Not found	Not found	Present	Not found	Not found	Not found	Present	Incomplete	Incomplete
CIV29	Not found	Not found	Not found	Not found	Not found	Not found	Not found	Not found	Present	Present	Not found	Not found	Incomplete	Present	Not found	Not found	Incomplete	Incomplete	Not found	Not found	Incomplete	Incomplete	Incomplete
CIV2	Not found	Not found	Not found	Not found	Not found	Not found	Not found	Not found	Present	Present	Incomplete	Present	Incomplete	Present	Not found	Not found	Present	Not found	Not found	Not found	Present	Incomplete	Incomplete
CIV39	Not found	Not found	Not found	Not found	Not found	Not found	Not found	Not found	Present	Present	Incomplete	Present	Incomplete	Present	Not found	Not found	Present	Not found	Not found	Not found	Present	Incomplete	Incomplete
CIV24	Not found	Not found	Not found	Not found	Not found	Not found	Not found	Not found	Present	Present	Not found	Not found	Incomplete	Present	Not found	Not found	Incomplete	Not found	Not found	Not found	Incomplete	Incomplete	Incomplete
CIV27	Not found	Not found	Not found	Not found	Not found	Not found	Not found	Not found	Present	Present	Incomplete	Present	Incomplete	Present	Not found	Not found	Present	Not found	Not found	Not found	Present	Incomplete	Incomplete
CIV36	Not found	Not found	Not found	Not found	Not found	Not found	Not found	Not found	Present	Present	Incomplete	Not found	Incomplete	Present	Not found	Not found	Present	Not found	Not found	Not found	Present	Incomplete	Incomplete
CIV5	Not found	Not found	Not found	Not found	Not found	Not found	Not found	Not found	Present	Present	Incomplete	Present	Incomplete	Present	Not found	Not found	Present	Not found	Not found	Not found	Present	Incomplete	Incomplete
CIV34	Not found	Not found	Not found	Not found	Not found	Not found	Not found	Not found	Present	Present	Not found	Not found	Incomplete	Present	Not found	Not found	Incomplete	Not found	Not found	Not found	Incomplete	Incomplete	Incomplete
CIV21	Not found	Not found	Not found	Not found	Not found	Not found	Not found	Not found	Present	Present	Not found	Not found	Incomplete	Present	Not found	Not found	Incomplete	Not found	Not found	Not found	Incomplete	Present	Incomplete
CIV22	Not found	Not found	Not found	Not found	Not found	Not found	Not found	Not found	Present	Present	Incomplete	Not found	Incomplete	Present	Not found	Not found	Present	Not found	Not found	Not found	Present	Incomplete	Incomplete
CIV10	Not found	Not found	Not found	Not found	Not found	Not found	Not found	Not found	Present	Incomplete	Incomplete	Present	Incomplete	Present	Not found	Not found	Present	Not found	Not found	Not found	Present	Incomplete	Incomplete
CIV35	Not found	Not found	Not found	Not found	Not found	Not found	Not found	Not found	Present	Present	Not found	Not found	Incomplete	Present	Not found	Not found	Incomplete	Incomplete	Not found	Not found	Incomplete	Present	Incomplete
CIV55	Not found	Not found	Not found	Not found	Not found	Not found	Not found	Not found	Present	Present	Not found	Present	Incomplete	Present	Not found	Not found	Present	Incomplete	Not found	Not found	Present	Incomplete	Incomplete
CIV11	Not found	Not found	Not found	Not found	Not found	Not found	Not found	Not found	Present	Present	Not found	Present	Incomplete	Present	Not found	Not found	Present	Not found	Not found	Not found	Incomplete	Incomplete	Incomplete
CIV42	Not found	Not found	Not found	Not found	Not found	Not found	Not found	Not found	Present	Present	Not found	Not found	Incomplete	Present	Not found	Not found	Incomplete	Not found	Not found	Not found	Incomplete	Present	Incomplete
CIV40	Not found	Not found	Not found	Not found	Not found	Not found	Not found	Not found	Present	Present	Incomplete	Incomplete	Incomplete	Present	Not found	Not found	Present	Not found	Not found	Not found	Present	Not found	Incomplete
CIV37	Not found	Not found	Not found	Not found	Not found	Not found	Not found	Not found	Present	Present	Not found	Not found	Incomplete	Present	Not found	Not found	Present	Not found	Not found	Not found	Present	Present	Incomplete
C017-16	Not found	Not found	Not found	Not found	Not found	Present	Not found	Not found	Present	Present	Not found	Present	Incomplete	Present	Not found	Not found	Present	Incomplete	Not found	Not found	Present	Not found	Incomplete
CIV12	Not found	Not found	Not found	Not found	Not found	Not found	Not found	Not found	Present	Present	Not found	Present	Incomplete	Present	Not found	Not found	Present	Incomplete	Not found	Not found	Present	Present	Incomplete
CIV16	Not found	Not found	Not found	Not found	Not found	Present	Not found	Not found	Present	Present	Not found	Not found	Incomplete	Present	Not found	Not found	Present	Not found	Not found	Not found	Present
